# *Aedes aegypti* Malpighian tubules are immunologically activated following systemic Toll activation

**DOI:** 10.1101/2022.08.21.504691

**Authors:** Sarah D. Sneed, Sutopa B. Dwivedi, Cameron DiGate, Shane Denecke, Michael Povelones

**Affiliations:** Department of Pathobiology, School of Veterinary Medicine, University of Pennsylvania, Philadelphia, PA 19104, USA

**Keywords:** *Aedes aegypti*, Malpighian tubules, hemolymph, innate immunity, proteomics

## Abstract

**Background:** Canine heartworm is a widespread and potentially fatal mosquito-borne disease caused by infections with the parasitic nematode, *Dirofilaria immitis*. We have previously shown that systemic activation of the Toll immune pathway via silencing of the negative regulator *Cactus* in *Aedes aegypti* blocks parasite development in the Malpighian tubules, the mosquito renal organ. However, it was not established whether the Malpighian tubules were directly responding to Toll activation or were alternatively responding to upregulated proteins or other changes to the hemolymph driven by other tissues. Distinguishing these possibilities is crucial for developing more precise strategies to block *D. immitis* while potentially avoiding the fitness cost to the mosquito associated with *Cactus* silencing.

**Methods:** This study defines the transcriptional response Malpighian tubules and changes to the hemolymph proteome of *Ae. aegypti* after systemic Toll activation via intra-thoracic injection of ds*Cactus*.

**Results:** We found Malpighian tubules significantly increase expression of Toll pathway target genes that significantly overlapped expression changes occurring in whole mosquitoes. Additionally, we identified a significant overlap between the transcriptional response of the Malpighian tubules and proteins upregulated in the hemolymph.

**Conclusions:** Our data show that Malpighian tubules are capable of RNAi-mediated gene silencing and directly respond to ds*Cactus* treatment by upregulating canonical Toll pathway targets. Though not definitive, the strong correspondence between the Malpighian tubule transcriptional and the hemolymph proteomic responses provides evidence that the tubules may contribute to mosquito humoral immunity.
