## Supplementary material for "*Aedes aegypti* Malpighian tubules are immunologically activated following systemic Toll activation": Table S2

### Sheet: FeatureCounts Statistics
Tissue Name	dsRNA	Sample Name	Total Reads	Genome Mapping (%)	Reads Mapping in Known Genes (%)
Malpighian Tubule	dsCactus	T_CACT_1	24610227	91.35	80.5
Malpighian Tubule	dsCactus	T_CACT_2	25683075	91.54	78.3
Malpighian Tubule	dsCactus	T_CACT_3	25683437	90.79	81.1
Malpighian Tubule	dsLacZ	T_LACZ_1	25219508	92.31	76.7
Malpighian Tubule	dsLacZ	T_LACZ_2	23962475	92.08	74.7
Malpighian Tubule	dsLacZ	T_LACZ_3	27239682	92.64	70.6
Whole Body	dsCactus	W_CACT_1	26664060	92.2	75.2
Whole Body	dsCactus	W_CACT_2	21292852	91.42	76.3
Whole Body	dsCactus	W_CACT_3	26855512	91.79	80.7
Whole Body	dsLacZ	W_LACZ_1	23641107	92.55	72.3
Whole Body	dsLacZ	W_LACZ_2	24513801	93.37	65.7
Whole Body	dsLacZ	W_LACZ_3	21630404	92.54	66.4
Total			296996140
Average			24749678	92	75
