## Supplementary material for "*Aedes aegypti* Malpighian tubules are immunologically activated following systemic Toll activation": Table S4

### Sheet: GSEA and PSEA
Gene Sets Analyzed	P-value	Adjusted P-value	Log2Error	Enrichment Score	Sample Size	Source
Whole Body dsCactus Upregulated	4.14e-49	7.67e-48	1.82592	0.94136	85	This study
Hemolymph dsCactus Proteomics Upregulated	1.15e-48	1.42e-47	1.82024	0.785539	257	This study
D immitis Upregulated	1.69e-25	1.57e-24	1.31101	0.547393	603	Edgerton et al., 2020
REL1 and REL2 Overexpression	4.5e-20	3.33e-19	1.16018	0.791965	103	Zou et al., 2011
wMelPop Infection	9.7e-19	5.98e-18	1.11466	0.72519	144	Rances et al., 2012
CLIPs	3.64e-17	1.92e-16	1.06721	0.79443	88	Manually compiled
REL2_Up	5.52e-16	2.55e-15	1.02767	0.797432	76	Zou et al., 2011
REL1_Up	5.59e-15	2.3e-14	0.996986	0.855701	52	Zou et al., 2011
Brugia malayi	4.77903e-10	1.81603e-09	0.801216	0.462805	442	Juneja et. al 2015
SRPNs	1.38e-05	5.09e-05	0.593325	0.892315	13	Manually compiled
AMPs	5.48e-05	0.000184416	0.557332	0.881729	11	Manually compiled
Hemolymph dsCactus Proteomics Downregulated	0.000200132	0.000617072	0.518848	-0.408734	168	This study
CTLs	0.000235769	0.000671036	0.518848	0.756398	24	Manually compiled
TEPs	0.00036158	0.000955603	0.498493	0.88465	9	Manually compiled
vATPase Subunits	0.000785689	0.00193803	0.477271	-0.737037	14	Esquivel et al., 2014
GNBBP	0.00199966	0.00462421	0.431708	0.815992	10	Manually compiled
PPOs	0.00272919	0.00594	0.431708	-0.787963	9	Manually compiled
Small regulatory RNAs	0.00315393	0.00648308	0.431708	-0.580984	30	Manually compiled
Capsase Catalase	0.0119842	0.0233377	0.38073	0.628544	22	Manually compiled
LRIMs	0.0406888	0.0752742	0.321776	-0.606412	16	Manually compiled
IMD Toll KEGG	0.044964	0.0792223	0.287857	0.496829	39	KEGG
JAK-STAT	0.0817757	0.137532	0.24134	-0.37384	67	Souza-Neto Zou et al., 2009
Autophagy	0.0891266	0.143378	0.199915	0.461735	40	Manually compiled
Peroxidases	0.236084	0.363964	0.122108	-0.464471	16	Manually compiled
D immitis Downregulated	0.296834	0.439314	0.0847985	0.253908	537	Edgerton et al., 2020
Lysozymes	0.333992	0.461286	0.101351	-0.397638	20	Manually compiled
MD2 Receptors	0.336614	0.461286	0.100633	-0.585438	6	Manually compiled
Toll Receptors	0.357143	0.471939	0.0992333	0.609514	5	Manually compiled
Antioxidant	0.419878	0.530245	0.0894367	0.473123	10	Manually compiled
MT Blood Fed Downregulated	0.429929	0.530245	0.0972151	-0.276602	79	Esquivel et al., 2014
IAP	0.466667	0.556989	0.0833634	0.432276	13	Manually compiled
GlyceroLipid	0.494845	0.572165	0.0937465	-0.263754	93	Manually compiled
AA metabolism	0.682028	0.702045	0.0704501	-0.255415	56	Manually compiled
ABCs	0.683071	0.702045	0.0626618	-0.42999	6	Manually compiled
FREP	0.676768	0.702045	0.0643583	0.354757	13	Manually compiled
Osmoregulation	0.683071	0.702045	0.0626618	-0.42999	6	Manually compiled
Glycerophospholipid	0.942424	0.942424	0.0356176	0.207316	183	Manually compiled
Protein Sets Analyzed	P-value	Adjusted P-value	Log2Error	Enrichment Score	Sample Size
Whole Body dsCactus Upregulated	6.13787e-13	5.52408e-12	0.921426	0.84052	38	This study
MT dsCactus Upregulated	2.5054e-09	1.69115e-08	0.774939	0.728738	53	This study
REL1 and REL2 Overexpression	3.98981e-09	2.1545e-08	0.761461	0.692282	67	Zou et al., 2011
REL1_Up	5.12208e-07	2.30494e-06	0.659444	0.738407	36	Zou et al., 2011
CLIPs	6.27199e-07	2.4192e-06	0.659444	0.623505	75	Manually compiled
REL2_Up	9.18421e-06	3.09967e-05	0.593325	0.650021	50	Zou et al., 2011
D immitis Upregulated	0.000877296	0.00263189	0.477271	0.466343	115	Edgerton et al., 2020
PPOs	0.0038264	0.0103313	0.431708	-0.79595	9	Manually compiled
LRIMs	0.00485565	0.0119184	0.407018	-0.616352	20	Manually compiled
D immitis Downregulated	0.0264729	0.0595641	0.352488	-0.415535	47	Edgerton et al., 2020
FREP	0.0409084	0.0849636	0.321776	-0.816841	5	Manually compiled
wMelPop Infection	0.0634483	0.122365	0.208955	0.409159	76	Rances et al., 2012
CTLs	0.198718	0.357692	0.121543	0.490059	18	Manually compiled
SRPNs	0.218698	0.369053	0.117766	0.531695	13	Manually compiled
Brugia malayi	0.397163	0.595745	0.0642141	0.283975	167	Juneja et al., 2015
TEPs	0.380454	0.595745	0.08654	0.575006	6	Manually compiled
IMD Toll KEGG	0.427574	0.607605	0.0802023	0.557404	6	KEGG
GlyceroLipid	0.531486	0.717506	0.0883594	-0.365273	14	Manually compiled
Peroxidases	0.589565	0.758012	0.0637845	0.454105	8	Manually compiled
AA metabolism	0.681081	0.821739	0.0787114	-0.308381	20	Manually compiled
JAK-STAT	0.730435	0.821739	0.053677	0.388553	8	Souza-Neto Zou et al., 2009
vATPase Subunits	0.72117	0.821739	0.0537873	0.410191	7	Esquivel et al., 2014
Antioxidant	0.994746	0.994746	0.0398407	0.218893	9	Manually compiled
Glycerophospholipid	0.942368	0.994746	0.0369161	0.234133	27	Manually compiled
MT Blood Fed Downregulated	0.959701	0.994746	0.0340464	0.222113	35	Esquivel et al., 2014
