## Supplementary material for "*Aedes aegypti* Malpighian tubules are immunologically activated following systemic Toll activation": Table S7

### Sheet: DE proteins
Upregulated Hemolymph Proteins
Protein IDs	FC dsCactus/ dsLacZ	p-value dsCactus/dsLacZ	q-value dsCactus/dsLacZ	Fasta headers	Annotation
AAEL022822	73.7809	4.68969e-06	0	unspecified product	100% alignment with melanization protease 1-like in Aedes aegypti
AAEL014137	116.195	1.17438e-05	0	Clip-Domain Serine Protease family B	CLIPB25
AAEL001077	8.61138	5.4603e-06	0	Clip-Domain Serine Protease family B	CLIPB45
AAEL012712	5.65787	2.51619e-05	0	Clip-Domain Serine Protease family C	CLIPC13
AAEL019476	835.77	5.70581e-07	0	unspecified product	uncharacterized, Mostly involved in GTPase regulation
AAEL010393	317.878	1.44201e-05	0	ferritin subunit, putative
AAEL006253	31.9112	2.96753e-05	0	unspecified product
AAEL002655	23.1433	8.77583e-06	0	matrix metalloproteinase
AAEL003425	18.7959	1.27256e-05	0	unspecified product
AAEL029072	11.8999	8.53723e-06	0	unspecified product
AAEL019781	8.57077	1.38722e-05	0	unspecified product
AAEL006964	8.47979	2.28086e-05	0	unspecified product
AAEL002610	7.55532	1.21887e-05	0	serine protease
AAEL002959	6.31667	3.81449e-06	0	brain chitinase and chia
AAEL027036	5.82795	1.48372e-07	0	unspecified product
AAEL002964	4.49707	2.64117e-05	0	brain chitinase and chia
AAEL006131	6.27855	0.000233441	0.00158974	GD_N domain-containing protein
AAEL004059	4.9461	0.000228199	0.00161039	cystathionine beta-lyase
AAEL010396	1213.57	0.000219767	0.00165333	secreted ferritin G subunit precursor, putative
AAEL008364	3.78082	0.000217852	0.00167568	Serine Protease Inhibitor (serpin) likely cleavage at S/S	SRPN9
AAEL007969	6.35009	0.000209693	0.00169863	serine protease
AAEL007597	2.12348	0.000183369	0.00177143	Clip-Domain Serine Protease family C	CLIPC3
AAEL015430	3.33107	0.000179505	0.0017971	Clip-Domain Serine Protease family B	CLIPB19
AAEL019853	2.77782	0.000176778	0.00182353	unspecified product
AAEL006739	23.6443	0.000168486	0.00185075	adult cuticle protein, putative
AAEL014382	4.66683	0.000167513	0.00187879	C-Type Lectin (CTL) - mannose binding	CTLMA14
AAEL003243	4.43112	0.00016604	0.00190769	Clip-Domain Serine Protease family B	CLIPB13A
AAEL005093	3.99504	0.000157623	0.002	Clip-Domain Serine Protease family B	CLIPB46
AAEL001703	10.7965	0.000156603	0.00203279	juvenile hormone-regulated chymotrypsin-like serine protease
AAEL002595	4.03724	0.000155991	0.00206667	serine protease
AAEL009895	12.3529	0.000148507	0.00210169	neprilysin
AAEL017513	28.0009	0.000139473	0.00221429	unspecified product
AAEL014349	7.18226	0.000130273	0.00238462	Clip-Domain Serine Protease family B	CLIPB15
AAEL011332	105.128	0.000125319	0.00248	dopamine beta hydroxylase
AAEL005645	2.20189	0.000118866	0.00253061	unspecified product
AAEL014138	37.3143	0.000116001	0.00258333	Serine Protease Inhibitor (serpin) likely cleavage at S/L	SRPN16
AAEL005064	4.87304	0.000324056	0.00272527	Clip-Domain Serine Protease family B	CLIPB5
AAEL019590	20.3376	0.000100827	0.00275556	unspecified product
AAEL008050	5.64312	0.000323278	0.00275556	unspecified product
AAEL009722	3.95593	0.00031913	0.00278652	clip-domain serine protease, putative
AAEL006095	18.9533	9.5687e-05	0.00281818	Gelsolin precursor
AAEL002585	3.61022	0.000305881	0.00285057	serine protease
AAEL000038	13.8499	9.41923e-05	0.00288372	Clip-Domain Serine Protease family B	CLIPB6
AAEL001098	5.91017	0.000303729	0.00288372	clip-domain serine protease, putative
AAEL005641	3.62837	0.000297433	0.00291765	C-Type Lectin (CTL) - galactose binding	CTLGA5
AAEL005792	13.2299	0.000293112	0.00295238	Clip-Domain Serine Protease family E	CLIPE8
AAEL010866	5.22219	8.68825e-05	0.00302439	serine protease
AAEL028034	2.15994	0.000259551	0.00306173	unspecified product
AAEL013245	4.44828	0.000611967	0.00306897	Clip-Domain Serine Protease family B	CLIPB28
AAEL008068	7.61984	8.55038e-05	0.0031	unspecified product
AAEL017345	3.78875	0.000605094	0.00312281	unspecified product
AAEL025217	1.38299	0.000244474	0.00313924	unspecified product
AAEL018208	18.4562	8.41469e-05	0.00317949	unspecified product
AAEL010773	2.43175	0.000557791	0.00320721	Clip-Domain Serine Protease family E	CLIPE10
AAEL000028	3.77504	8.29086e-05	0.00326316	Clip-Domain Serine Protease family B
AAEL011408	2.84929	0.000493993	0.0032963	C-Type Lectin (CTL21)	CTL21
AAEL000074	3.0273	0.000492832	0.0033271	Clip-Domain Serine Protease family B	CLIPB1
AAEL013936	3.39541	8.11959e-05	0.00335135	Serine Protease Inhibitor (serpin) likely cleavage at I/S	SRPN4
AAEL006027	2.33861	0.000422179	0.00342308	lipase
AAEL029073	6.8343	7.0758e-05	0.00344444	unspecified product
AAEL020865	8.17815	0.000417203	0.00345631	unspecified product
AAEL002130	21.4801	6.65767e-05	0.00354286	ecdysone inducible protein L2, putative
AAEL014141	6.5857	0.000391932	0.00356	Serine Protease Inhibitor (serpin) likely cleavage at S/M	SRPN5
AAEL011978	4.32553	0.000388489	0.00359596	mannosidase alpha class 2a
AAEL009658	1.3838	6.2284e-05	0.00364706	alpha,alpha-trehalase
AAEL008106	16.9042	0.000385454	0.0036701	unspecified product
AAEL018159	40.4412	6.20879e-05	0.00375758	unspecified product
AAEL001294	3.49395	0.000696065	0.00384	unspecified product
AAEL001394	2.74578	0.000676835	0.00387097	unspecified product
AAEL011455	22.0075	0.00067514	0.00390244	C-Type Lectin (CTLMA12) - mannose binding	CTLMA12
AAEL003316	60.6126	0.000667269	0.00393443	unspecified product
AAEL011740	1.43176	0.000642405	0.00403361	unspecified product
AAEL002600	2.53853	0.00063052	0.0040678	serine protease
AAEL006830	55.2663	0.000614846	0.00410256	yellow protein precursor
AAEL014238	3.54632	5.43696e-05	0.00413333	aromatic amino acid decarboxylase
AAEL002969	3.64748	5.14693e-05	0.00427586	brain chitinase and chia
AAEL011658	1.14865	5.12657e-05	0.00442857	plasma glutamate carboxypeptidase
AAEL006322	7.80152	0.000742661	0.00445455	unspecified product
AAEL000037	4.23309	0.000724401	0.00459375	Clip-Domain Serine Protease family B	CLIPB35
AAEL001969	6.52895	0.000719317	0.00462992	protein serine/threonine kinase, putative
AAEL012782	26.2517	4.3517e-05	0.00476923	unspecified product
AAEL011070	23.7688	0.000955596	0.00485106	C-Type Lectin (CTL) - galactose binding	CTLGA3
AAEL011662	1.82002	0.000901758	0.00492086	plasma glutamate carboxypeptidase
AAEL010867	3.06402	0.000856509	0.00495652	serine protease
AAEL008274	9.08378	0.000851028	0.0049927	VWFC domain-containing protein
AAEL009038	3.24765	0.000830177	0.00502941	prolylcarboxypeptidase, putative
AAEL018131	1.72971	0.000829778	0.00506667	unspecified product
AAEL008607	12.1865	0.000823414	0.00510448	tep3
AAEL008757	12.1223	0.000975277	0.00549296	Carboxylic ester hydrolase
AAEL021257	5.97884	0.00103881	0.00610811	unspecified product
AAEL007593	12.2345	0.00102148	0.00623448	Clip-Domain Serine Protease family C	CLIPC2
AAEL008936	8.77096	0.00100182	0.00632168	unspecified product
AAEL004667	4.19838	0.00124109	0.00638462	Methyltransf_FA domain-containing protein
AAEL005793	4.48691	0.0012132	0.00646753	AMP dependent ligase
AAEL020823	2.0638	0.00117174	0.00659603	unspecified product
AAEL001882	3.03153	0.00131332	0.00691139	unspecified product
AAEL001030	1.76388	0.00130863	0.00695541	S-formylglutathione hydrolase, putative
AAEL003656	3.08578	0.00133358	0.007425	unspecified product
AAEL006895	1.98528	0.00162158	0.00927811	phosphofructokinase
AAEL024669	2.26009	0.00157286	0.00944578	unspecified product
AAEL002624	3.84873	0.00179233	0.00946893	serine protease
AAEL008844	5.87425	0.00175808	0.00952273	calcium-binding protein, putative
AAEL012694	16.0478	0.00155694	0.00956098	juvenile hormone-inducible protein, putative
AAEL010139	6.58633	0.00172386	0.00957714	serine protease, putative
AAEL003419	29.9332	0.00188875	0.00973626	unspecified product
AAEL012217	2.28751	0.0016858	0.00974419	protease m1 zinc metalloprotease
AAEL010783	4.66076	0.00188597	0.00979006	sodium/potassium-dependent ATPase beta-2 subunit
AAEL029020	3.5496	0.00186693	0.00984444	unspecified product
AAEL003628	2.57891	0.00180631	0.00995506	Clip-Domain Serine Protease family B	CLIPB38
AAEL002629	4.18341	0.00193022	0.0103607	serine protease
AAEL021886	5.63194	0.00263616	0.0104752	unspecified product
AAEL026217	8.95802	0.00324815	0.010552	unspecified product
AAEL015458	1.4598	0.00284708	0.0105646	transferrin
AAEL003697	1.8323	0.0032092	0.0106	Serine Protease Inhibitor (serpin) homologue - unlikely to be inhibitory.
AAEL019618	1.99578	0.00247313	0.0106332	unspecified product
AAEL001295	2.32169	0.00363572	0.0106783	unspecified product
AAEL026446	2.60756	0.00198289	0.0107097	unspecified product
AAEL025802	14.8011	0.00240851	0.0107411	unspecified product
AAEL013279	2.57387	0.00305828	0.0107465	peptidyl-prolyl cis-trans isomerase (cyclophilin)
AAEL001928	4.90466	0.00270592	0.0107707	Actin-1
AAEL002141	1.68477	0.00236641	0.0107959	endothelin-converting enzyme
AAEL026215	2.52104	0.00194921	0.0108261	unspecified product
AAEL003060	11.7123	0.00297174	0.0108465	female-specific chymotrypsin
AAEL014909	4.03772	0.00337571	0.0108673	DUF4789 domain-containing protein
AAEL012897	2.0046	0.00295036	0.0108972	aconitase, mitochondrial
AAEL006136	3.38214	0.00226713	0.0109072	serine protease, putative
AAEL010769	25.4964	0.00336426	0.0109156	Serine Protease Inhibitor (serpin) likely cleavage at S/A	SRPN6
AAEL027829	11.6763	0.00226237	0.0109637	unspecified product
AAEL001641	2.20844	0.00293462	0.011	deoxyribonuclease I, putative
AAEL004809	2.95386	0.00288738	0.0110521	unspecified product
AAEL002593	4.36924	0.0022006	0.0110785	serine protease
AAEL008166	3.49654	0.00209318	0.0111368	malate dehydrogenase
AAEL012110	3.50678	0.00204691	0.0113155	protease m1 zinc metalloprotease
AAEL022609	2.34781	0.00393709	0.0115556	unspecified product
AAEL000703	1.87727	0.00392462	0.0116052	glycogen phosphorylase
AAEL019903	2.51698	0.00417229	0.0122185	unspecified product
AAEL025769	3.55969	0.00414821	0.01227	unspecified product
AAEL017132	2.12968	0.00413081	0.012322	C-Type Lysozyme (Lys-C)	LYSC4
AAEL000111	6.58002	0.00443824	0.0124262	nitrilase, putative
AAEL017029	14.9002	0.00545845	0.0147692	unspecified product
AAEL023637	5.35841	0.00539166	0.0148837	unspecified product
AAEL015465	1.92218	0.00499817	0.014928	clip-domain serine protease, putative
AAEL005845	2.37235	0.00538217	0.0149416	beta chain spectrin
AAEL023229	1.85357	0.00513569	0.0152381	unspecified product
AAEL002665	2.52653	0.00502032	0.0152988	matrix metalloproteinase
AAEL001673	2.61573	0.00593584	0.0165585	actin
AAEL000064	1.68104	0.0057746	0.0166844	dopachrome-conversion enzyme (DCE) isoenzyme, putative
AAEL001084	1.47202	0.00651255	0.0169231	Clip-Domain Serine Protease family B. Protease homologue.
AAEL002559	98.3084	0.00650016	0.0169853	unspecified product	Superoxide dismutases (SODs) are ubiquitous metalloproteins that prevent damage by oxygen-mediated free radicals by catalysing the dismutation of superoxide into molecular oxygen and hydrogen peroxide
AAEL017023	1.91795	0.00619713	0.0171747	unspecified product
AAEL004438	3.13757	0.00748202	0.0172014	GrpE protein homolog
AAEL019755	9.71305	0.00746291	0.0172624	unspecified product
AAEL007778	2.05795	0.00743277	0.0173238	leucine-rich transmembrane protein
AAEL019727	2.80463	0.00738066	0.0173857	unspecified product
AAEL006971	1.84649	0.00737908	0.017448	unspecified product
AAEL018121	9.65119	0.00775918	0.0174545	unspecified product
AAEL020729	9.51457	0.0076724	0.0175158	unspecified product
AAEL007306	1.84841	0.00705415	0.017574	alpha-actinin
AAEL005961	2.58142	0.00797702	0.0176471	actin
AAEL024210	1.68136	0.00791391	0.01777	unspecified product
AAEL023187	3.45694	0.00838734	0.0178294	unspecified product
AAEL019568	5.16742	0.00836755	0.0178904	unspecified product
AAEL029031	2.80742	0.0082353	0.0179519	unspecified product
AAEL012412	5.65809	0.00820485	0.0180138	slit protein
AAEL020747	18.2451	0.00857722	0.0181424	unspecified product
AAEL010697	7.27395	0.00866172	0.0184377	3-ketoacyl-coa thiolase, mitochondrial
AAEL010276	1.63691	0.00996417	0.0190955	aminomethyltransferase
AAEL000445	2.80121	0.00941644	0.0191792	unspecified product
AAEL002520	2.016	0.0098168	0.0192179	apolipoprotein D, putative
AAEL029084	4.19938	0.00937391	0.0192418	unspecified product
AAEL006585	1.93745	0.00981203	0.0192797	unspecified product
AAEL013407	2.07894	0.00936341	0.0193049	Catalase	Cat
AAEL006674	1.53943	0.00899462	0.0193067	Clip-Domain Serine Protease family B.
AAEL017098	8.25778	0.00921981	0.0194323	unspecified product
AAEL018117	3.2224	0.0102274	0.0197206	unspecified product
AAEL015007	1.80272	0.0109494	0.0199628	Proteasome subunit alpha type [Source:UniProtKB/TrEMBL;Acc:Q16EV7]
AAEL003193	1.36868	0.0103989	0.02	inorganic pyrophosphatase
AAEL004672	2.27002	0.0111486	0.0206667	unspecified product
AAEL008596	6.82459	0.0112437	0.0209354	spaetzle-like cytokine	SPZ3A
AAEL006014	14.796	0.0114995	0.0209939	heme peroxidase
AAEL007796	1.38546	0.0122937	0.021881	Clip-Domain Serine Protease family D
AAEL003889	1.62204	0.0119611	0.022012	Gram-Negative Binding Protein (GNBP) or Beta-1 3-Glucan Binding Protein (BGBP).
AAEL019726	2.35452	0.0117645	0.0221446	unspecified product
AAEL013528	2.23469	0.0133931	0.0223072	thioredoxin peroxidase	TPX1
AAEL006920	1.57583	0.013262	0.0224373	leucine-rich immune protein (Coil-less)
AAEL024406	1.59696	0.0135094	0.0225202	unspecified product
AAEL022505	2.25056	0.0145359	0.0226592	unspecified product
AAEL020634	3.75655	0.0149576	0.0227521	unspecified product
AAEL005431	1.71658	0.0143716	0.0227875	Clip-Domain Serine Protease family B.
AAEL003626	8.37557	0.0149387	0.0228156	sodium/chloride dependent amino acid transporter
AAEL000762	3.54105	0.0148428	0.0228796	leucine-rich immune protein (Coil-less)	LRIM19
AAEL009838	1.73178	0.0157209	0.0228883	glycogen debranching enzyme
AAEL020452	3.5887	0.0147842	0.0229438	unspecified product
AAEL000252	10.304	0.0156602	0.0229508	unspecified product
AAEL005738	1.76964	0.0155463	0.0230137	yellow protein precursor
AAEL002590	1.53556	0.0154985	0.0230769	serine protease, putative
AAEL024497	1.83414	0.0154707	0.0231405	unspecified product
AAEL002580	2.21974	0.0154035	0.0232044	unspecified product
AAEL013612	6.92243	0.0152631	0.0232687	unspecified product
AAEL007042	3.06081	0.0151645	0.0233333	far upstream (fuse) binding protein
AAEL001964	2.79699	0.0161114	0.0234363	protein serine/threonine kinase, putative
AAEL007626	1.57168	0.0179036	0.0234756	Gram-Negative Binding Protein (GNBP) or Beta-1 3-Glucan Binding Protein (BGBP).
AAEL006968	1.79738	0.0160459	0.0235	unspecified product
AAEL009569	2.40498	0.0178399	0.0235361	apolipoprotein D, putative
AAEL019677	12.3696	0.0172934	0.0235812	unspecified product
AAEL012062	17.9824	0.0178033	0.0235969	Na+/K+ ATPase alpha subunit
AAEL003006	3.76161	0.0164859	0.0236277	2-deoxyglucose-6-phosphate phosphatase
AAEL006872	2.82956	0.0164716	0.0236907	calponin/transgelin
AAEL001794	1.71556	0.0170401	0.0237053	macroglobulin/complement	TEP20
AAEL011991	2.27273	0.0176527	0.0237195	Clip-Domain Serine Protease family C	CLIPC1
AAEL006721	3.18258	0.0168222	0.0237678	2-oxoglutarate dehydrogenase
AAEL021847	8.24569	0.0176526	0.0237813	unspecified product
AAEL007619	1.54535	0.0174947	0.0238433	Toll-like receptor
AAEL004327	2.18324	0.0180788	0.0239795	valyl-tRNA synthetase
AAEL002124	5.07418	0.0161413	0.0240108	Clip-Domain Serine Protease family D	CLIPD6
AAEL003746	1.55672	0.0185406	0.0243664	4-Hydroxybutyrate CoA-transferase, putative [Source:UniProtKB/TrEMBL;Acc:Q0IG02]
AAEL028048	9.38694	0.0183853	0.0244286	unspecified product
AAEL008773	1.42367	0.0183573	0.024491	laminin A chain, putative
AAEL012014	21.3086	0.0189904	0.0246131	L-lactate dehydrogenase
AAEL017263	5.51367	0.0188937	0.0247374	unspecified product
AAEL000029	1.25631	0.0192935	0.0248	dopachrome-conversion enzyme (DCE), putative
AAEL008066	1.65749	0.0200861	0.0251911	trkB protein, putative
AAEL012092	1.97894	0.0202667	0.0254356	leucine-rich repeat
AAEL019767	1.7695	0.0208995	0.0267291	unspecified product
AAEL005665	1.42337	0.0211195	0.026902	Serine Protease Inhibitor (serpin) likely cleavage at T/I.
AAEL013458	1.59649	0.020979	0.0269681	glutamine synthetase 1, 2 (glutamate-amonia ligase) (gs)
AAEL004532	1.4851	0.021299	0.0271394	glyoxylate/hydroxypyruvate reductase
AAEL003279	3.69188	0.0225157	0.0284854	clip-domain serine protease, putative
AAEL006577	4.88273	0.0229604	0.0288386	aspartyl-tRNA synthetase
AAEL013600	2.05111	0.0226847	0.0289782	integrin alpha-ps
AAEL010270	3.13467	0.0241759	0.029782	unspecified product
AAEL002068	2.54878	0.0239702	0.0299238	mitochondrial processing peptidase alpha subunit
AAEL001005	1.82068	0.0248335	0.0309415	calreticulin
AAEL012577	3.07067	0.0257123	0.0320372	DUF4789 domain-containing protein
AAEL013139	2.01088	0.0260262	0.0322135	GTPase_rho
AAEL011803	4.76628	0.026233	0.0328222	prohibitin, putative
AAEL023148	7.42166	0.0261949	0.0328981	unspecified product
AAEL027790	13.9447	0.0266572	0.0333455	unspecified product
AAEL002481	3.00453	0.0270275	0.0339772	unspecified product
AAEL018323	4.21293	0.0271182	0.0341043	unspecified product
AAEL027364	2.56756	0.0272852	0.0343077	unspecified product
AAEL000271	1.42807	0.0275243	0.0344324	gamma-glutamyl hydrolase
AAEL001112	1.50171	0.028269	0.0352719	unspecified product
AAEL027215	34.4561	0.0285437	0.0355982	unspecified product
AAEL001511	2.67576	0.0284215	0.0357578	unspecified product
AAEL009474	1.78405	0.0298836	0.0357797	Peptidoglycan Recognition Protein (Short)
AAEL012687	12.4971	0.0297231	0.0358587	juvenile hormone-inducible protein, putative
AAEL001062	2.41014	0.0288048	0.0359376	unspecified product
AAEL006909	1.68519	0.0301053	0.0362719	unspecified product
AAEL006168	1.27483	0.0304015	0.0363231	Clip-Domain Serine Protease family B.
AAEL019694	2.04032	0.0307444	0.0369739	unspecified product
AAEL019953	1.78463	0.0311243	0.0374082	unspecified product
AAEL001275	4.12568	0.0312997	0.0381034	ef-hand protein nucb1
AAEL006425	16.0443	0.0315791	0.038486	trypsin
AAEL005052	8.72477	0.0319658	0.0393476	Tubulin beta chain
AAEL002301	1.76616	0.0329298	0.0412537	serine protease
AAEL011789	2.13212	0.0338937	0.0414286	Probable citrate synthase 2, mitochondrial Precursor
AAEL000549	1.56881	0.0336497	0.0416913	fibulin 1 and
AAEL012827	2.08993	0.0347246	0.0417143	endoplasmin
AAEL002886	1.27409	0.0336483	0.0417797	thioredoxin reductase
AAEL018333	1.64909	0.034172	0.0418372	unspecified product
AAEL027331	19.125	0.0350933	0.0418512	unspecified product
AAEL008452	1.57226	0.0361271	0.0433347	alpha-amylase
AAEL018109	1.6558	0.0374138	0.0437398	unspecified product
AAEL023632	5.18812	0.0368609	0.0438119	unspecified product
AAEL001508	2.97722	0.0371649	0.0438289	unspecified product
AAEL003872	2.25451	0.036763	0.0439016	translationally-controlled tumor protein homolog (TCTP)
AAEL009691	1.3006	0.0370359	0.0439184	carboxylase:pyruvate/acetyl-coa/propionyl-coa
AAEL014078	1.43789	0.0383711	0.0464858	serine protease inhibitor, serpin
AAEL002504	1.87067	0.0387975	0.0468974	ATP synthase delta chain, mitochondrial
AAEL008639	1.71096	0.0387617	0.0469919	unspecified product
AAEL017012	2.02111	0.0389626	0.0470522	unspecified product
AAEL011950	4.01373	0.0403616	0.0478088	unspecified product
AAEL012086	1.46709	0.0413492	0.0478264	leucine-rich immune protein (Long)	LRIM1
AAEL010059	4.05972	0.0415364	0.0479764	bacterial-type ABC transport ATP-binding subunit or RNAse l inhibitor
AAEL019902	7.9748	0.0407293	0.0481111	Aunspecified product
AAEL007410	1.69534	0.0431067	0.0495595	Inhibitor-2, putative
Downregulated Hemolymph Proteins
Protein IDs	FC dsCactus/dsLacZ	p-value dsCactus/dsLacZ	q-value dsCactus/dsLacZ	Fasta headers	Annotation
AAEL017455	-90.282	0.00928334	0.0193684	unspecified product
AAEL001844	-76.0121	0.000280719	0.00298795	zinc carboxypeptidase
AAEL029034	-35.9928	0.000345497	0.00269565	unspecified product
AAEL004335	-33.1202	0.0104706	0.0198742	secreted ferritin G subunit precursor, putative
AAEL000556	-30.1537	0.00614677	0.0172388	C-Type Lectin (CTL25)
AAEL007420	-26.1644	0.0270449	0.0339	Serine Protease Inhibitor (serpin) homologue - unlikel
AAEL009524	-25.5692	0.000428754	0.00335849	alpha-amylase
AAEL003757	-24.9837	0.0413148	0.0479209	glutamate dehydrogenase
AAEL009669	-22.7976	0.0243278	0.0299385	unspecified product
AAEL009081	-22.782	0.0188642	0.0248	unspecified product
AAEL025319	-22.761	0.0263555	0.0325963	unspecified product
AAEL013532	-21.5061	0.00294036	0.0109484	unspecified product
AAEL013501	-20.8807	0.000319013	0.00281818	prophenoloxidase
AAEL013757	-18.6293	0.013598	0.0223908	hexamerin 2 beta
AAEL028175	-18.4677	0.00117283	0.00655263	unspecified product
AAEL006719	-15.4839	0.0123244	0.021816	Alpha-amylase I Precursor (EC 3.2.1.1)(1,4-alpha-D-
AAEL013496	-14.394	0.00019849	0.00172222	prophenoloxidase
AAEL009178	-13.6052	0.00521464	0.0151181	Gram-Negative Binding Protein (GNBP) or Beta-1
AAEL007283	-12.4711	0.000271434	0.00302439	acetyl-coa synthetase
AAEL003766	-10.0988	0.00279661	0.0106667	unspecified product
AAEL010116	-8.91292	0.0274806	0.0345102	unspecified product
AAEL000533	-8.83272	0.0342677	0.04175	C-Type Lectin (CTL16)
AAEL000726	-8.77032	0.00980336	0.0194045	fibrinogen and fibronectin
AAEL006351	-8.72859	0.00948147	0.0191169	unspecified product
AAEL006485	-8.60004	0.0177943	0.023658	inosine-uridine preferring nucleoside hydrolase
AAEL028021	-8.467	0.000771238	0.00514286	unspecified product
AAEL003601	-8.44805	0.0162829	0.0239461	unspecified product
AAEL008817	-8.18345	0.00326859	0.0105045	hexamerin 2 beta
AAEL002731	-8.05135	0.00205146	0.0111958	Serine Protease Inhibitor (serpin) homologue - unlike
AAEL017302	-8.00815	0.00658837	0.0168	unspecified product
AAEL007962	-7.9902	0.041593	0.0481257	glutathione transferase
AAEL001485	-7.98757	0.0250103	0.0310935	unspecified product
AAEL003365	-7.76534	0.0118709	0.0220781	fumarylacetoacetate hydrolase
AAEL006823	-7.58753	0.000352124	0.00266667	AMP dependent ligase
AAEL000749	-7.55062	0.00905754	0.0191788	Angiopoietin-like protein variant (Fragment)
AAEL029057	-7.39063	0.0105854	0.02015	unspecified product
AAEL004141	-7.3887	0.000717875	0.00466667	phosphatidylinositol transfer protein/retinal degeneration
AAEL005521	-7.36786	0.000190551	0.00174648	prolylcarboxypeptidase
AAEL006333	-7.08141	0.0143836	0.0227232	salivary apyrase, putative
AAEL017320	-7.05808	0.0223766	0.0285547	unspecified product
AAEL011496	-7.04338	0.000642442	0.004	chitinase
AAEL003483	-6.55216	0.00596481	0.0164345	unspecified product
AAEL011764	-6.41577	0.000139299	0.00225455	prophenoloxidase
AAEL013140	-6.341	4.28e-05	0.00496	unspecified product
AAEL003600	-6.32558	0.0289554	0.0358578	unspecified product
AAEL006347	-6.2605	0.0205857	0.0261827	Ap
AAEL009993	-5.92675	0.00852022	0.0177687	Tox-SGS domain-containing protein [Source:UniProtKB/
AAEL009086	-5.79867	1.82e-05	0	unspecified product
AAEL003182	-5.76355	0.0189347	0.0246751	Serine Protease Inhibitor (serpin) homologue - unlike
AAEL020638	-5.73127	0.0026813	0.0108235	unspecified product
AAEL002704	-5.71885	0.0300009	0.0361407	Serine Protease Inhibitor (serpin) homologue
AAEL002158	-5.40563	0.00284239	0.0106154	secreted ferritin G subunit precursor, putative
AAEL002693	-5.34988	0.0098372	0.0191566	venom allergen
AAEL023798	-5.33259	0.0262474	0.0327465	unspecified product
AAEL001420	-5.22877	1.07e-05	0	leucine-rich immune protein (Short)
AAEL028198	-5.2196	0.0243338	0.0298679	Carboxylic ester hydrolase (Fragment) [Source:UniPro
AAEL001414	-5.1742	0.000133902	0.00233962	leucine-rich immune protein (Short)
AAEL010128	-4.99657	0.000140129	0.00217544	leucine-rich immune protein (Long)
AAEL011169	-4.87316	0.0236179	0.0293046	hexamerin 2 beta
AAEL010491	-4.63443	0.0386186	0.0468364	fk506-binding protein
AAEL003742	-4.6318	0.0237988	0.0297608	glucosylceramidase
AAEL007383	-4.48713	0.00545264	0.0148263	secreted ferritin G subunit precursor, putative
AAEL019523	-4.2856	0.000558395	0.00317857	unspecified product
AAEL014551	-4.26079	0.000256042	0.0031	triacylglycerol lipase, pancreatic
AAEL020579	-4.22244	0.000137273	0.0022963	unspecified product
AAEL006377	-4.17377	0.000354418	0.00261053	leucine-rich immune protein (Coil-less)
AAEL015116	-4.16382	0.000110801	0.00269565	prophenoloxidase
AAEL000650	-4.11506	0.00101663	0.00627778	unspecified product
AAEL000372	-4.08001	1.07e-05	0	myo inositol monophosphatase
AAEL026165	-4.02015	0.019607	0.0250474	unspecified product
AAEL009601	-3.96368	0.00287207	0.0111048	pyridoxine kinase
AAEL002430	-3.88596	0.0130017	0.0226353	n-acetylglucosamine-6-phosphate deacetylase
AAEL009045	-3.84752	0.00411866	0.0123745	amine oxidase
AAEL007385	-3.7424	0.0046459	0.0141626	Ferritin subunit Precursor (EC 1.16.3.1)(
AAEL007986	-3.7008	0.0163885	0.0238817	unspecified product
AAEL004342	-3.68574	0.00495837	0.01449	odorant binding protein OBP18
AAEL003631	-3.62176	0.000728811	0.00455814	Clip-Domain Serine Protease family B.
AAEL011750	-3.55621	0.0308463	0.0368139	actin
AAEL021904	-3.52476	0.00169945	0.00968786	unspecified product
AAEL024482	-3.38135	0.00230593	0.0108513	unspecified product
AAEL013413	-3.36739	0.00113057	0.00668456	Vitamin K-dependent protein C precur
AAEL001402	-3.29154	0.00243115	0.0106869	leucine-rich immune protein (Short)
AAEL000575	-3.28759	0.00429896	0.0120664	apyrase, putative
AAEL015113	-3.25705	0.00273147	0.0107184	prophenoloxidase
AAEL009507	-3.2557	0.0301913	0.0364026	glucose-6-phosphate 1-dehydrogenase
AAEL013407	-3.2151	0.000128129	0.00243137	Catalase [Source:UniProtKB/TrEMBL;Acc:Q16J86]
AAEL018103	-3.19817	0.0014168	0.00817391	unspecified product
AAEL019935	-3.1599	0.000608559	0.00309565	unspecified product
AAEL005482	-3.14167	0.00484499	0.0140484	C-Type Lectin (CTL).
AAEL013032	-3.11814	0.000425401	0.00339048	unspecified product
AAEL000483	-3.04043	0.0266729	0.0335525	exostosin-2
AAEL007839	-3.03065	0.0190785	0.0245514	beta-hexosaminidase
AAEL026175	-3.02485	0.00594214	0.0164962	unspecified product
AAEL000786	-3.02459	0.00591063	0.0166212	Laminin IV type A domain-containing protei
AAEL000294	-2.93878	0.00185664	0.00989944	unspecified product
AAEL009955	-2.90238	2.52e-05	0	unspecified product
AAEL001863	-2.86995	0.000415364	0.0034902	zinc carboxypeptidase
AAEL001401	-2.86687	3.93e-05	0.00516667	leucine-rich immune protein (Short)
AAEL020192	-2.85925	0.000917116	0.00488571	unspecified product
AAEL000311	-2.79969	0.000515785	0.00323636	unspecified product
AAEL009359	-2.77812	0.016724	0.0235026	unspecified product
AAEL003803	-2.7439	0.00311686	0.0106972	unspecified product
AAEL011206	-2.72042	0.000403924	0.00352475	aminoacylase, putative
AAEL015304	-2.7019	0.00466045	0.0141053	unspecified product
AAEL020470	-2.66426	6.18e-05	0.003875	unspecified product
AAEL005200	-2.65108	0.000377308	0.00370833	unspecified product
AAEL010480	-2.63534	0.00121101	0.0065098	serine-pyruvate aminotransferase
AAEL004096	-2.62824	0.00102776	0.00619178	aldo-keto reductase
AAEL005753	-2.62482	0.00366474	0.010632	serine protease
AAEL000143	-2.61586	6.11e-05	0.004	unspecified product
AAEL020083	-2.59352	0.000226891	0.00163158	unspecified product
AAEL009291	-2.57239	1.52e-05	0	retinoid-inducible serine carboxypeptidase (serine carboxyp
AAEL007102	-2.56648	7.81e-06	0	trypsin, putative
AAEL006323	-2.54858	0.000145709	0.00213793	unspecified product
AAEL007106	-2.54644	0.00629042	0.017048	serine protease, putative
AAEL003267	-2.53598	0.029048	0.0357783	unspecified product
AAEL002413	-2.4813	0.00204742	0.0112553	sphingomyelin phosphodiesterase
AAEL007103	-2.46656	0.00537671	0.015	leucine-rich immune protein (TM)
AAEL020960	-2.44869	0.00302735	0.0107963	Carboxypeptidase A [Source:UniProtKB/TrEMBL;Acc:Q6J6D9]
AAEL013703	-2.4435	0.0130245	0.0225689	trypsin
AAEL007784	-2.395	0.000352924	0.0026383	unspecified product
AAEL010206	-2.39498	0.0305796	0.0365142	xylulose kinase
AAEL007804	-2.38368	0.0107308	0.0200248	semaphorin
AAEL017451	-2.38273	0.00132171	0.0074717	Angiotensin-converting enzyme [Source:UniProtKB/TrEMBL;Acc:J
AAEL001417	-2.36134	0.0429861	0.0496562	leucine-rich immune protein (Short)
AAEL028188	-2.33231	0.00332552	0.0110135	unspecified product
AAEL009927	-2.31959	0.0132017	0.0225029	unspecified product
AAEL012255	-2.31905	0.00345755	0.0107719	leucine-rich immune protein (Short)
AAEL003347	-2.30836	0.0124483	0.0217515	CRAL/TRIO domain-containing protein
AAEL022913	-2.28775	0.00793482	0.0177083	unspecified product
AAEL012863	-2.27974	0.0031554	0.0106484	Predicted acetyltransferase [Source:UniProtKB/TrEMBL;Acc:Q1HR9
AAEL015151	-2.26884	0.024453	0.0297976	acid phosphatase
AAEL008658	-2.26737	0.00897674	0.0193712	leucine-rich immune protein (TM)
AAEL009629	-2.26412	0.0114842	0.0210578	endoU protein, putative
AAEL006161	-2.26382	0.000112787	0.0026383	Clip-Domain Serine Protease family B
AAEL011763	-2.26295	0.000387904	0.00363265	prophenoloxidase
AAEL003106	-2.25672	0.00656202	0.0168613	Clathrin coat associated protein ap-50 [Source:
AAEL021230	-2.23987	0.0222506	0.0286244	unspecified product
AAEL022352	-2.23662	0.00624678	0.0171111	unspecified product
AAEL025784	-2.232	0.00356288	0.0107249	unspecified product
AAEL024958	-2.21738	0.00902549	0.0192425	unspecified product
AAEL000759	-2.21544	0.00675997	0.0171884	gamma-glutamylcysteine synthetase, putative
AAEL020264	-2.19834	0.0339934	0.0418113	unspecified product
AAEL014516	-2.16686	0.0423079	0.0491686	metalloproteinase, putative
AAEL002848	-2.16646	0.00871167	0.0191141	tubulin beta chain
AAEL026922	-2.15553	0.00265365	0.0108768	unspecified product
AAEL008468	-2.1523	8.98e-05	0.00295238	cysteine synthase
AAEL008532	-2.14767	0.0114575	0.0211865	Carboxylic ester hydrolase (Fragment) [Source:UniPro
AAEL008620	-2.11866	0.0104107	0.0199369	D7 protein, putative
AAEL002880	-2.10009	0.00197518	0.0107676	unspecified product
AAEL005739	-2.0564	0.0135958	0.0224553	unspecified product
AAEL019579	-2.04853	0.00114007	0.00664	unspecified product
AAEL022931	-2.03091	0.00166693	0.00985882	unspecified product
AAEL001022	-2.02449	0.00385764	0.0116552	anterior fat body protein
AAEL001588	-2.00769	0.00015901	0.00196825	glutamate carboxypeptidase
AAEL020362	-2.00734	0.00343188	0.0108194	unspecified product
AAEL013171	-1.27023	0.0163894	0.0238177	heme peroxidase
AAEL009317	-1.27379	0.0142096	0.0228523	rab11
AAEL001061	-1.27847	0.0086617	0.0185	glutathione S-transferase (GSTD1)
AAEL002023	-1.28913	0.0105378	0.0202132	imaginal disc growth factor
AAEL005790	-1.30645	0.0431473	0.049463	malic enzyme
AAEL002730	-1.31945	0.0290596	0.0356991	Serine Protease Inhibitor (serpin) likely cleavage at R/V.
AAEL002276	-1.31963	0.0396066	0.0479042	serine protease, putative
AAEL014842	-1.32475	0.0227013	0.0289082	multiple inositol polyphosphate phosphatase
AAEL004988	-1.32584	0.00124072	0.00642581	Phosphoglycerate kinase [Source:UniProtKB/TrEMBL;Acc:Q8WQL0]
AAEL011728	-1.33702	0.00423748	0.0121167	unspecified product
AAEL011264	-1.36158	0.0393187	0.047368	phosphatidylethanolamine-binding protein
AAEL005749	-1.36855	0.00156015	0.00950303	lysosomal alpha-mannosidase (mannosidase alpha class 2b membe
AAEL009637	-1.37803	0.01223	0.0219463	cathepsin b
AAEL004088	-1.37855	0.0247514	0.0307606	aldo-keto reductase
AAEL013936	-1.38492	0.0381767	0.0463854	Serine Protease Inhibitor (serpin) likely cleavage at
AAEL002572	-1.38664	0.0114592	0.021122	myosin regulatory light chain 2 (mlc-2)
AAEL000424	-1.39979	0.0334731	0.0416936	leucine aminopeptidase
AAEL007038	-1.40303	0.00247625	0.01058	prolyl 4-hydroxylase alpha subunit 1
AAEL026975	-1.40776	0.0335392	0.0416051	unspecified product
AAEL019536	-1.40782	0.00440069	0.0124774	unspecified product
AAEL008216	-1.41255	0.0340018	0.0417238	aconitase
AAEL005428	-1.41407	0.0426192	0.0490724	unspecified product
AAEL000405	-1.41847	0.0352331	0.0421856	odd Oz protein
AAEL006962	-1.42065	0.0125983	0.0220531	unspecified product
AAEL000668	-1.42355	0.0352674	0.0420988	unspecified product
AAEL002720	-1.43	0.00516391	0.0151779	Serine Protease Inhibitor (serpin) likely cleavage at V/V.
AAEL005861	-1.43521	0.0171467	0.023643	vacuolar sorting protein (vps)
AAEL002833	-1.43965	0.00103684	0.00614966	cathepsin l
AAEL008167	-1.44931	0.0336584	0.0416034	aspartate ammonia lyase
AAEL008789	-1.46319	0.0338568	0.0415158	apolipophorin-III, putative
AAEL001845	-1.48236	0.0239834	0.0298527	short-chain dehydrogenase
AAEL003888	-1.50015	0.00463669	0.0142204	ubiquitin
AAEL005199	-1.50317	0.0164934	0.023565	Carboxylic ester hydrolase [Source:UniProtKB/TrEMBL;Acc:A0A
AAEL021128	-1.5052	0.0284303	0.0356779	unspecified product
AAEL011641	-1.50768	0.0113792	0.0208712	transferrin
AAEL006102	-1.52667	0.000734469	0.00452308	gelsolin precursor
AAEL010653	-1.5267	0.00980366	0.0193419	alpha-l-fucosidase
AAEL007374	-1.53127	0.00250975	0.0105274	yellow protein precursor, putative
AAEL008893	-1.53499	0.0308118	0.0368937	xaa-pro dipeptidase pepd/pepq(e.coli)
AAEL000667	-1.54973	0.0324225	0.0404359	alpha-amylase
AAEL001306	-1.55391	0.0409755	0.0480158	unspecified product
AAEL012538	-1.5689	0.0106559	0.0200872	leucine-rich immune protein (Short)
AAEL010684	-1.57325	0.00149619	0.00807362	Trehalose 6-phosphate phosphatase [Source:UniProtKB/
AAEL026057	-1.57474	0.0404048	0.0482068	unspecified product
AAEL010590	-1.58375	0.00145669	0.00812346	aldose-1-epimerase
AAEL016972	-1.58542	0.0141119	0.0229174	unspecified product
AAEL014544	-1.61075	0.00710431	0.0175108	prophenoloxidase
AAEL004958	-1.61286	0.0238748	0.0299952	unspecified product
AAEL002606	-1.63117	0.00161237	0.00938922	odorant binding protein OBP35
AAEL011741	-1.65505	0.011626	0.0212568	glutathione transferase
AAEL000099	-1.65634	0.00167621	0.00980117	Clip-Domain Serine Protease family B.
AAEL002686	-1.69872	0.00016369	0.0019375	testisin precursor, putative
AAEL006568	-1.71722	0.0344427	0.0416632	serine protease
AAEL013492	-1.72067	0.00569983	0.0159084	prophenoloxidase
AAEL000530	-1.73018	0.00523566	0.0150588	Carboxylic ester hydrolase [Source:UniProtKB/TrEMBL;Acc:A0A
AAEL010132	-1.73748	0.0186538	0.0243046	leucine-rich immune protein (Long)
AAEL006151	-1.73844	0.00225172	0.0110208	serine protease, putative
AAEL014843	-1.77096	0.0344842	0.0415768	heat shock protein
AAEL013990	-1.7804	0.0200595	0.0252537	hexamerin 2 beta
AAEL009852	-1.82634	0.0323775	0.0405225	unspecified product
AAEL011309	-1.85322	0.0250823	0.03131	orotidine-5-phosphate decarboxylase, putative
AAEL002761	-1.87965	0.00553573	0.0147126	tropomyosin invertebrate
AAEL001951	-1.9101	0.00074021	0.00448855	actin
AAEL011741	-1.9145	0.0262747	0.0326713	glutathione transferase
AAEL012341	-1.92625	0.00333065	0.0109643	lysosomal acid lipase, putative
AAEL001020	-1.92804	0.0133005	0.0223721	anterior fat body protein
AAEL010469	-1.93701	0.0390829	0.0474629	MACPF domain-containing protein [Source:UniProtKB/TrEM
AAEL014014	-1.947	0.0139418	0.0230487	ornithine cyclodeaminase
AAEL001965	-1.9533	0.00436406	0.0125289	imaginal disc growth factor
AAEL006248	-1.98382	0.00765564	0.0175775	p37NB protein, putative
