## Supplementary material for "*Aedes aegypti* Malpighian tubules are immunologically activated following systemic Toll activation": Table S8

### Sheet: TableS9_Tubule_specific_in_hemo
Geneid	Annotation	Immune_name
AAEL000037	Clip-Domain Serine Protease family B.	CLIPB35
AAEL001508	unspecified product
AAEL001794	macroglobulin/complement	TEP20
AAEL002130	ecdysone inducible protein L2, putative
AAEL002580	unspecified product
AAEL002595	serine protease
AAEL002600	serine protease
AAEL002969	brain chitinase and chia
AAEL003419	unspecified product
AAEL003425	unspecified product
AAEL003889	Gram-Negative Binding Protein (GNBP) or Beta-1 3-Glucan Binding Protein (BGBP).	GNBPB1
AAEL004667	Methyltransf_FA domain-containing protein [Source:UniProtKB/TrEMBL;Acc:A0A1S4F8A2]
AAEL004809	unspecified product
AAEL005431	Clip-Domain Serine Protease family B.	CLIPB37
AAEL005665	Serine Protease Inhibitor (serpin) likely cleavage at T/I.	SRPN3
AAEL005738	yellow protein precursor
AAEL005793	AMP dependent ligase
AAEL006253	unspecified product
AAEL006577	aspartyl-tRNA synthetase
AAEL006909	unspecified product
AAEL006971	unspecified product
AAEL010769	Serine Protease Inhibitor (serpin) likely cleavage at S/A.	SRPN6
AAEL012712	Clip-Domain Serine Protease family C.	CLIPC13
AAEL012782	unspecified product
AAEL013245	Clip-Domain Serine Protease family B.	CLIPB28
AAEL014078	serine protease inhibitor, serpin
AAEL017023	unspecified product
AAEL017513	unspecified product
AAEL019727	unspecified product
AAEL019767	unspecified product
AAEL019902	unspecified product
AAEL019903	unspecified product
AAEL020729	unspecified product
AAEL020823	unspecified product
AAEL021886	unspecified product
AAEL023229	unspecified product
AAEL027215	unspecified product
AAEL028034	unspecified product
AAEL029073	unspecified product
